# Prevalence of Group II Introns in Phage Genomes

**DOI:** 10.1101/2025.05.22.655115

**Authors:** Liana N. Merk, Thomas A. Jones, Sean R. Eddy

**Affiliations:** Department of Molecular and Cellular Biology, Harvard University, 02138, Cambridge, USA; Howard Hughes Medical Institute, Harvard University, 02138, Cambridge, USA; Harvard Graduate Program in Biophysics, Harvard University, 02138, Cambridge, USA

## Abstract

Although bacteriophage genomes are under strong selective pressure for high coding density, they are still frequently invaded by mobile genetic elements (MGEs). Group II introns are MGEs that reduce host burden by autocatalytically splicing out of RNA before translation. While widely known in bacterial, archaeal, and eukaryotic organellar genomes, group II introns have been considered absent in phage. Identifying group II introns in genome sequences has previously been challenging because of their lack of primary sequence similarity. Advances in RNA structure-based homology searches using covariance models has provided the ability to identify the conserved secondary structures of group II introns. Here, we discover that group II introns are widely prevalent in phages from diverse phylogenetic backgrounds, from endosymbiont phage to jumbophage.
