## Supplementary Table S1 for "Prevalence of Group II Introns in Phage Genomes"

Subtype	Genbank Accession	Phage Host	Phage Name	Lifestyle	Genome Length (bp)	Interrupting	Start	End	Orf start	Orf end	D1D4 E-value	D1D4 Rfam	D5D6 E-value	Catalytic Triad	Splice Start	Splice End	Evidence 1: Intronless Host Gene	Evidence 2: PK Interactions	Evidence 3: ORF analysis
A	ON107264	Bacillus	Bacillus phage BUCT083	Unknown (Is like SPβ which is lysogen)	133818	UvrX	85334	87811	85897	87708	None	-	3e-09	AGC	GTGCG	AC	A0A7G9URF3	+	RVT
A	MN270259	Streptococcus	Streptococcus phage phi-SgaBSJ31_rum	Prophage (in gb, but can't find host in blast)	106491	DarB-like antirestriction/SNF2	80550	82944	81059	82837	None	-	3.2e-09	AGC	GTGCG	AC	A0A7G3MLU4	+	RVT
A	MK448731	Streptococcus	Streptococcus phage Javan33	Prophage (Host CP033809.1)	35793	ssb4 (in stop codon)	12355	14377	12937	14256	7.8e-19	group-II-D1D4-4	1.1e-06	AGC	GAGTG	AC	A0A4D6AUA4	-	RVT
B	NC_007581	Clostridium	Clostridium phage c-st	Prophage (Host Clostridium botulinum type C as a plasmid)	185683	minor tail protein	115302	114619	-	-	None	-	6.1e-09	AGC	GTATG	AT	A0A9Q3VCI9	+	orfless
B	MW248466	Staphylococcus	Staphylococcus phage MarsHill	Unknown	266637	viral RNA pol beta prime	111217	112691	111678	112655	2.4e-06	group-II-D1D4-7	2.4e-06	CGC	GTGCG	AT	A0A141HSA3	-	HEG
B	LC680885	Staphylococcus	Staphylococcus phage S6	Unknown	267055	viral RNA pol beta	191615	193532	192136	193443	1.7e-05	group-II-D1D4-5	2.3e-09	AGC	GTGTG	AT	A0A7T7GXM6	-	HEG
B	MN091626	Staphylococcus	Staphylococcus phage PALS_2	Unknown	268748	viral RNA pol beta	50111	50691	-	-	9.699999999999999e-06	group-II-D1D4-5	3.8e-09	AGC	GTGTG	AT	A0A7T7GXM6	-	orfless
B	NC_031039	Bacillus	Bacillus phage AR9	Unknown	251042	viral RNA pol beta prime	121998	120447	121442	120537	9.1e-15	group-II-D1D4-5	3e-06	CGC	GTATG	AT	A0A141HSA3	+	HEG
B	NC_043027	Bacillus	Bacillus phage PBS1	Unknown	252197	viral RNA pol beta prime	32192	30641	31636	30731	9.1e-15	group-II-D1D4-5	3e-06	CGC	GTATG	AT	A0A141HSA3	+	HEG
B	MW749003	Bacillus	Bacillus phage vB_BspM_Internexus	Unknown	252262	viral RNA pol beta prime	25613	25019	-	-	1.1e-14	group-II-D1D4-5	3.9e-06	CGC	GTATG	AT	A0A141HSA3	+	orfless
B	MZ422438	Listeria	Listeria phage LPJP1	Unknown	223580	viral RNA pol beta	51635	50945	-	-	3.8e-05	group-II-D1D4-5	1.8e-09	AGC	GTGTG	AT	A0A141HSJ4	+	orfless
B	MZ422438	Listeria	Listeria phage LPJP1	-	223580	terminase large subunit	120219	120890	-	-	3.500000000000001e-18	group-II-D1D4-5	2.1000000000000002e-06	CGC	GTATG	AT	A0AAE8XCX6	+	orfless
B	MZ422438	Listeria	Listeria phage LPJP1	-	223580	DNA polymerase	139556	137009	138933	137137	3.3e-12	group-II-D1D4-5	6.2e-08	CGC	GTGCG	AT	A0AAE7SDH6	+	RVT
B	MZ422438	Listeria	Listeria phage LPJP1	-	223580	C-terminal portion of the RNAP β subunit	164479	163854	-	-	0.0007	group-II-D1D4-5	1e-08	AGC	GTGCG	AT	A0A172JHY6	+	orfless
B	EU982300	Pseudomonas	Pseudomonas phage DVM-2008	Prophage (Host CP034725)	22689	decaying protein	5149	5923	-	-	7.1e-11	group-II-D1D4-3	0.0018	CCG?	?	AT	None found	-	decaying maturase
B	ON470608	Escherichia	Escherichia phage vB_EcoS-733R5	Prophage (Host CP048367)	46651	intergenic, between peptidase and invertase	6185	4275	5817	4333	3.4e-53	group-II-D1D4-6	None	?	GTGTG	AC	NA	-	RVT
B	MK448228	Klebsiella	Klebsiella phage ST15-VIM1phi2.1	Prophage (OW968388)	46342	intergenic, between peptidase and invertase	2688	778	2323	836	6.999999999999999e-53	group-II-D1D4-6	None	?	GTGTG	AT	NA	-	RVT
B	HQ906664	Wolbachia	Wolbachia endosym. phage WOVitA4	proviral (from paper)	-	AAA family ATPase	21046	?	-	-	3.3e-19	group-II-D1D4-2	None	?	GTGTG	?	None found	-	?
B	KY695241	Wolbachia	Wolbachia phage sr1WOdamA	proviral (from paper)	-	MITE	0*	104	-	-	None	-	1.7e-06	AGC	?	AT	None found	-	?
C	OQ555808	Mycobacterium	Mycobacterium phage Nanz197	Unknown	62663	downstream of rho-dependent terminator	59539	61409	60248	61336	2.2e-26 then 2.7e-08	group-II-D1D4-3 then group-II-D1D4-1	None	CCG?	GTGTG	AT	NA	-	RVT
